# Poly(A)-tail-length-dependent surveillance of viral RNA by PABPC1 orchestrates broad-spectrum antiviral defense

**DOI:** 10.64898/2026.01.12.699136

**Authors:** Shimin Yang, Li Zhou, Xiaoya Huang, Shunhua Zhu, Weiyi Yu, Xiao Guo, Jintao Liu, Jikai Deng, Yuzhen Zhang, Jiejie Liu, Qianyun Liu, Ming Guo, Wenjie Xiang, Xin Wang, Zhen Zhang, Zhixiang Huang, Ke Lan, Hongyun Wang, Yu Chen

## Abstract

RNA processing and modification are critical for virus replication and pathogenesis, yet how the host exploits viral RNA features—particularly the poly(A) tail—for antiviral defense remains unclear. Through multi-omics integration and systematic functional screening, we identify the poly(A)-binding protein PABPC1 as a broad-spectrum restriction factor against multiple coronaviruses. We demonstrate that PABPC1 preferentially binds viral RNAs bearing short poly(A) tails—distinct from the longer and more heterogeneous host poly(A) tails—and, in a poly(A)-length–dependent manner, recruits the mitochondrial exonuclease EXD2 to assemble a degradative RNA–protein complex. Both the recognition and subsequent degradation of viral RNA strictly depend on poly(A) tail length, enabling selective decay of short-tailed viral transcripts while sparing host mRNAs. Importantly, inflammatory signaling enhances the expression of PABPC1 and EXD2, suggesting its role as an inducible host defense pathway activated during viral infection. Capitalizing on this discovery, we engineered a synthetic fusion protein mimicking the PABPC1–EXD2 complex and achieved efficient delivery using lipid nanoparticles (LNPs). This rationally designed therapeutic exhibits robust suppression of coronavirus replication in both cellular and murine models. Collectively, our findings uncover a novel host antiviral strategy that targets a conserved viral RNA structural element and provide a conceptual framework for developing host-derived and broad-spectrum anti-coronavirus therapeutics.
