## Supplementary material for "Poly(A)-tail-length-dependent surveillance of viral RNA by PABPC1 orchestrates broad-spectrum antiviral defense": Table S1

### Sheet: Sheet1
siRNA name	Sense	Antisense
siG3BP2-1	AGUCGAAGCUAAACCAGAA	UUCUGGUUUAGCUUCGACU
siG3BP2-2	CAGGGAUAUUAGGCGCAAU	AUUGCGCCUAAUAUCCCUG
siG3BP2-3	UAAAGCUCCGGAAUAUUUA	UAAAUAUUCCGGAGCUUUA
siIGF2BP3-1	GCUGAGAAGUCGAUUACUA	UAGUAAUCGACUUCUCAGC
siIGF2BP3-2	UAAGGAAGCUCAAGAUAUA	UAUAUCUUGAGCUUCCUUA
siIGF2BP3-3	UCGGAAACUUCAGAUACGA	UCGUAUCUGAAGUUUCCGA
siPABPC1-1	CUAGCCAAAUUGCUCAACU	AGUUGAGCAAUUUGGCUAG
siPABPC1-2	GACGAUUUAAGUCUCGUAA	UUACGAGACUUAAAUCGUC
siPABPC1-3	ACGGAACUUAAGCGCAAAU	AUUUGCGCUUAAGUUCCGU
siELAVL1-1	GACCCAGGAUGAGUUACGA	UCGUAACUCAUCCUGGGUC
siELAVL1-2	GAGCGAUCAACACGCUGAA	UUCAGCGUGUUGAUCGCUC
siELAVL1-3	GGUUGCGUUUAUCCGGUUU	AAACCGGAUAAACGCAACC
siCSDE1-1	GGAUCUACUUCUCCUCAAA	UUUGAGGAGAAGUAGAUCC
siCSDE1-2	GGAGUAGUUUGUGCCAUGA	UCAUGGCACAAACUACUCC
siCSDE1-3	GUCAAUCGCUUGAAGAAUA	UAUUCUUCAAGCGAUUGAC
siFUBP3-1	GCACAAUCCAGGAGAUUCU	AGAAUCUCCUGGAUUGUGC
siFUBP3-2	CAAGCCUCUUCGUAUCACU	AGUGAUACGAAGAGGCUUG
siFUBP3-3	CCAGGCAGCUCAUAGAUGA	UCAUCUAUGAGCUGCCUGG
siHNRNPL-1	GACGGGUCUUGCAGUUACA	UGUAACUGCAAGACCCGUC
siHNRNPL-2	GUCAGUCAUACGGGUUGGA	UCCAACCCGUAUGACUGAC
siHNRNPL-3	GUCCAUACCCUUACACUCU	AGAGUGUAAGGGUAUGGAC
siHDLBP-1	GGACCAAAUUACCAUCACA	UGUGAUGGUAAUUUGGUCC
siHDLBP-2	CGAGAAAGCUCGCCAUGAA	UUCAUGGCAGCUUUCUCG
siHDLBP-3	GAAGGACAUUGUUGCUAGA	UCUAGCAACAAUGUCCUUC
siG3BP1-1	GUGCGAGAACAACGAAUAA	UUAUUCGUUGUUCUCGCAC
siG3BP1-2	ACCACCUCAUGUUGUUAAA	UUUAACAACAUGAGGUGGU
siG3BP1-3	UGGUGGAGUUGCGCAUUAA	UUAAUGCGCAACUCCACCA
siZC3HAV1-1	GUAGGAAGUUAUACAAUCA	UGAUUGUAUAACUUCCUAC
siZC3HAV1-2	GCAGAUGCUUAUUGGUAAA	UUUACCAAUAAGCAUCUGC
siZC3HAV1-3	CUGGCAGAAUCGCAGAUGA	UCAUCUGCGAUUCUGCCAG
siRALY-1	AGACCAUCUUCUCUAAGUA	UACUUAGAGAAGAUGGUCU
siRALY-2	GCAGCAUCUGCCAUAUACA	UGUAUAUGGCAGAUGCUGC
siRALY-3	GAGUCUUCAUUGGAAACCU	AGGUUUCCAAUGAAGACUC
siSFPQ-1	CCAGAAAUUUCCACCUCUA	UAGAGGUGGAAAUUUCUGG
siSFPQ-2	GGAUGAUCGUGGAAGAUCU	AGAUCUUCCACGAUCAUCC
siSFPQ-3	GGAGGAACGACGUAGAAGA	UCUUCUACGUCGUUCCUCC
siRTCB-1	CUGACAUGCUCUUCUGACA	UGUCAGAAGAGCAUGUCAG
siRTCB-2	GCCAUCAGAUUGAUCUUCU	AGAAGAUCAAUCUGAUGGC
siRTCB-3	ACACCAAGCUCUGUUUACA	UGUAAACAGAGCUUGGUGU
siRPS3-1	GAGACCCUGUUAACUACUA	UAGUAGUUAACAGGGUCUC
siRPS3-2	GGAACCCAAAGAUGAGAUA	UAUCUCAUCUUUGGGUUCC
siRPS3-3	GCAUCAAGGUGAAGAUCAU	AUGAUCUUCACCUUGAUGC
siEWSR1-1	AGCCGACUAGUUAUGAUCA	UGAUCAUAACUAGUCGGCU
siEWSR1-2	CAGACCGCCUAUGCAACUU	AAGUUGCAUAGGCGGUCUG
siEWSR1-3	AGCAUGAGUGGCCCUGAUA	UAUCAGGGCCACUCAUGCU
siEIF3C-1	GCAGGACAACAUUCAGCAU	AUGCUGAAUGUUGUCCUGC
siEIF3C-2	GCACACCUACUACAAGUUU	AAACUUGUAGUAGGUGUGC
siEIF3C-3	GCUGAUGGAUAUCCUGUUU	AAACAGGAUAUCCAUCAGC
siDDX1-1	CAGGUUGAGCCGGAUAUAA	UUAUAUCCGGCUCAACCUG
siDDX1-2	AGGCGCAGACAUCUUUCCU	AGGAAAGAUGUCUGCGCCU
siDDX1-3	UAUGCUGUCCGGGCAAUCA	UGAUUGCCCGGACAGCAUA
siSERBP1-1	GGAUCAAUCAAAUGUGACU	AGUCACAUUUGAUUGAUCC
siSERBP1-2	CCGUGGCGCUUAAGAAAGA	UCUUUCUUAAGCGCCACGG
siSERBP1-3	GGCGAAUUUUCAGUUGAUA	UAUCACU GAAA AUUCGCC
siHNRNPH1-1	GGUCCAAA UAGUCCUGACA	UGU CAGGACUAUUUGACC
siHNRNPH1-2	GAUCCACCACGAAAGCUUA	UAAGCUUUC GUGGAGGAUC
siHNRNPH1-3	GUUCGCAACUCAUGAAGA U	UA UCUUGAGUUGCG AAC
siFUBP1-1	GCAGGAU UAGUCAUUGGAA	UUCCAAUGACUAUCCUCUG
siFUBP1-2	UCAACCAGAUGCUAAGAAA	UUUCUUAGCAUCUGGUUGA
siFUBP1-3	CAA C UACAA CU CAAA C	GUUUGAGUUGUA GUUG
siILF3-1	GACCGAAAUUUGCUGCUAA	UUAGCAGCAAAUUUCGUC
siILF3-2	CCAUGUCUGUGGAGGUUGA	UCAACCUCCACAGACAUGG
siILF3-3	CAGGCAGAGUCCGAUAACA	UGUUAUCGGACU CUGCCU
siNONO-1	GAAGGCUCCU UCCUGCUAA	UUAGCAGGAA GGAGCCUUC
siNONO-2	CAGGCGAAGUCUUCAUUCA	UGA AUGAAGACUUCGCCUG
siNONO-3	AGG UCAUGCUAAUGAGACA	UGUCU CAUUAGCAUGACCU
siLARP4-1	CUCCCAUGGUACAAGUUGA	UCAACUUGUACCAUGGGAG
siLARP4-2	GGACCAGAAGAU CUGAGUU	AACUCAGAUCUUCUGGUCC
siLARP4-3	CCCUGAUCUAAUUC UUGAA	UUCAAGAAU UAGAU CAGGG
siKHDRBS1-1	GGUACGUGGUACACCAGUA	UACUGGUGUAC CACGUACC
siKHDRBS1-2	G UCCUACUUGAAUGGAGUA	UACUCCAUUCAAGUAGGAC
siKHDRBS1-3	GAGCACCCAUAUGGACGUU	AACGU CCAUAUGGGUCUC
siPUM1-1	GGAAGAUC G UCAUGCAUAA	UUAUGCAUGACGAUCUUCC
siPUM1-2	GUCAGAGUUUCCAUGUGAA	UUCACAUGGAAACUCUGAC
siPUM1-3	GCGUUAGCAUGGUGGAGUA	UACUCCACCAUGCUAACGC
siRBM3-1	G GUGGUUAUGACCGCUACU	AGUAGCGGUCAUAACCACC
siRBM3-2	UGG CAGGUAUUAUGACAGU	ACUGUCAUAAUACCUGCCA
siRBM3-3	AGGGUAUGGAUAUGGAUAU	AUAUCCAU AUCCAUACCC
siRBMX-1	AAGUUC UCGUGA UACUAGA	UCUAGUA CACGAGAA CUU
siRBMX-2	CUGUA UCACGUGGAAGAGA	UCUCUU CCACGUGA UACA
siRBMX-3	GACUAUCCAUCAAGAGGAU	AUCCUCUUGAUGGAUAGUC
siSND1-1	AAGGAAACUUGCCUUAUCA	UGAUAAGGCAAGUUUCCUU
siSND1-2	GUGGCGCUAUGGAGACUUU	AAAGUCUCCAUAGCGCCAC
siSND1-3	CAACCUGAUG CAAAGGAUA	UAUCCU UUGCAU CAGGUUG
siSRSF1-1	CGACGG CUAUGAUUACGAU	AUCGUAAUCAUAGCCGUC
siSRSF1-2	GCAGUUC GAAAA CUGGAUA	UAUCCAGUUUUCGAACUGC
siSRSF1-3	GUACGGAAAGAAGAUATGA	UCAUAUCUUCUUUCCG UAC
siUBAP2L-1	GCAGCAGAAUACC CUUUCA	UGAAAGGGUAUUCU GCUGC
siUBAP2L-2	GCAGAUAUCUCAGGGCUAA	UUAGCC CUGAGAU AUCUGC
siUBAP2L-3	CAACCAUGAUGGAGGUGUU	AACACC UCCAUCAUGGUUG
siZNF326-2	GUCAUAUGGCAUGGACAAU	UU GU CCAUGGCAUAGUCAC
siZNF326-3	UCGUGACUAUGGCCAUGGA	UCC AUGGCCAUAGUCACGA
siYBX3-1	GCAGAAGCUGCCAAUGUGA	UCACAUUGGCAGCUUCUGC
siYBX3-2	ACCGGUUCAUC GAAAUCCA	UGGAUUUCG AUGAACCGGU
siYBX3-3	GAGUCGUUACGCUGCAGA U	AUUCUGCAGCGUAACGACU C
siCNBP-1	GCACCAAAGUGAAGUGCUA	UAGCACUUCACUUUGGUGC
siCNBP-2	GCAAGACAAGUGAAGUCAA	UUGACUU CACUUGUCUUGC
siCNBP-3	CUGCUAUAACUGCGGUAGA	UCUACCGCAGUU A UAGCAG
siSRSF2-1	CACGAAGG UCCAAGUCCAA	UUGGACUUGGACCUUCGUG
siSRSF2-2	GUGUCCAAGAGGGAAUCCA	UGGAUUCCCUCUUGGACAC
siSRSF2-3	UCGGUC UCCAGA UCUCGUU	AACGAGAU CUGGAGACCG A
siSRSF6-1	GACCAC CUGUU CGUACAGA	U CUGUACGAACAGGUGGUC
siSRSF6-2	AGGCGAU CUUACUCUGGAA	UUC CAGAGUAAGAUCGCCU
siSRSF6-3	GCAGAUC UAAGGAUGAGUA	UACUCAUCCUUA GAUCUGC
siSRSF3-1	CUAUGUGG CUGCCGUGUAA	UUACACGGCAGCCACA UAG
siSRSF3-2	CGAGAUGAUUAUCGUAGGA	UCCUACG AUA AUCAUCUCG
siSRSF3-3	CGAUCUAGGU CAA AUGAAA	UUU CAU UUGACCUAGAUCG
siEIF3A-1	GGAUGAUGAUCGCCUUUCA	UGAAAGGCGAUCAUCAUCC
siEIF3A-2	GAACGCCGAUGAUGACAGA	U CUGUCAUCAUCGGCUUCA
siEIF3A-3	GUACGG CAAUCAAUCUUAA	UUAAGAUUGAUUGCCGUAC
siEIF4H-1	CACAGCAUACGUAGGAAAU	UUUCCUACGUAUGCUGUG
siEIF4H-2	ACGACUCCAGCUUAAACCU	AGGUUUAAGCUGGAGUCGU
siEIF4H-3	AGGAAGCCUUGACA CACGA	UCGUGUGUCAAGGCUUCCU
siHNRNPM-1	GGUGUGGCGUGGUUAAGUU	CCUU AAC CACG CACACCA CC
siHNRNPM-2	GAGAGA UUGACGUU CGAAU	AUUCGAACGUCAAUCUCUC
siHNRNPM-3	GAAGGCCUGCCAG AUAUUU	AAAUAUCUGGCAGGCCUUC
siZNF326-2	GUCAUAUGGCAUGGACAAU	UU GU CCAUGGCAUAGUCAC
siZNF326-3	UCGUGACUAUGGCCAUGGA	UCC AUGGCCAUAGUCACGA
siYBX3-1	GCAGAAGCUGCCAAUGUGA	UCACAUUGGCAGCUUCUGC
siYBX3-2	ACCGGUUCAUC GAAAUCCA	UGGAUUUCG AUGAACCGGU
siYBX3-3	GAGUCGUUACGCUGCAGA U	AUUCUGCAGCGUAACGACU C
